# Heads in the clouds: marine viruses disperse bidirectionally along the natural water cycle

**DOI:** 10.1101/2022.06.21.497027

**Authors:** Janina Rahlff, Sarah P. Esser, Julia Plewka, Mara Elena Heinrichs, André Soares, Claudio Scarchilli, Paolo Grigioni, Heike Wex, Helge-Ansgar Giebel, Alexander J. Probst

## Abstract

Marine viruses have thoroughly been studied in seawater, yet their dispersal from neuston ecosystems at the air-sea interface towards the atmosphere remains a knowledge gap. Here, we show that 6.2 % of the studied virus population were shared between air-sea interface ecosystems and rainwater. Virus enrichment in the 1-mm thin surface microlayer and sea foams happened selectively, and variant analysis proved virus transfer to aerosols and rain. Viruses detected in rain and aerosols showed a significantly higher percent G/C base content compared to marine viruses, and a genetically distinct rain virome supports that those viruses could inhabit higher air masses. CRISPR spacer matches of marine prokaryotes to “foreign” viruses from rainwater prove regular virus-host encounters at the air-sea interface. Our findings on aerosolization and long-range atmospheric dispersal implicate virus-mediated carbon turnover in remote areas, viral dispersal mechanisms relevant to human health, and involvement of viruses in atmospheric processes like ice-nucleation.
