## Extended data tables for "Heads in the clouds: marine viruses disperse bidirectionally along the natural water cycle"

### Sheet: Extended_Data_Table_1
Extended Data Table 1: Cell and virus-like particle (VLP) abundances for precipitation (PRC), foam, surface microlayer (SML) and subsurface water (SSW) samples.
Enrichment factor (EF) for VLPs, small phototrophic eukaryote and prokaryote (prok.) enrichment in the SML over SSW as described in the main text as well as VLP to prokaryotic host ratios were calculated; n.d.=not determined, “R” under station refers to precipitation sampling.
Small phototrophic eukaryotes in precipitation were measured but could not be detected.
Station	Date	Viral abundance (VLP mL–1)					Prokaryote abundance (cells mL–1)					Eukaryote abundance (cells mL–1)				Virus to prok. host ratio
		Foam	SML	SSW	PRC	EF (SML/ SSW)	Foam	SML	SSW	PRC	EF (SML/ SSW)	Foam	SML	SSW	EF (SML/ SSW)	Foam	SML	SSW	PRC
1	2020-02-03	n.d.	1.77172e+07	1.87205e+07	n.d.	0.946409	n.d.	792067	795488	n.d.	0.9957	n.d.	3308.8	3434.98	0.963265	n.d.	22.3683	23.5333	n.d
2	2020-02-04	n.d.	1.65498e+07	1.67617e+07	n.d.	0.987356	n.d.	853305	836738	n.d.	1.0198	n.d.	4463.38	4338.42	1.0288	n.d.	19.3949	20.0322	n.d
3	2020-02-06	n.d.	1.67399e+07	1.60137e+07	n.d.	1.04535	n.d.	789720	786567	n.d.	1.00401	n.d.	2129.23	2119.23	1.00472	n.d.	21.1973	20.359	n.d
4	2020-02-07	1.83319e+08	2.60121e+07	1.44482e+07	n.d.	1.80037	3.78726e+06	800787	749878	n.d.	1.06789	18113.4	3448.75	3408.76	1.01173	48.4042	32.4832	19.2674	n.d
12/R	2020-02-10	n.d.	n.d.	n.d.	64528.6	n.d.	n.d.	n.d.	n.d.	9141.2	n.d.	n.d.	n.d.	n.d.	n.d.	n.d.	n.d.	n.d.	7.05909
5	2020-02-11	n.d.	1.31737e+07	1.88474e+07	n.d.	0.698969	n.d.	850287	868262	n.d.	0.979297	n.d.	3203.83	4988.19	0.642285	n.d.	15.4933	21.707	n.d
6	2020-02-13	4.9604e+07	1.62093e+07	1.90103e+07	n.d.	0.852659	1.26004e+06	802195	780530	n.d.	1.02776	3438.75	3543.71	3023.9	1.1719	39.3671	20.2061	24.3556	n.d
7	2020-02-14	n.d.	1.86753e+07	1.98839e+07	n.d.	0.939217	n.d.	696354	745937	n.d.	0.933528	n.d.	1834.33	3448.75	0.531884	n.d.	26.8186	26.6562	n.d
8	2020-02-15	7.67121e+07	3.39336e+07	1.85269e+07	n.d.	1.83159	3.03285e+06	992616	758765	n.d.	1.3082	18253.4	6162.76	4238.46	1.45401	25.2938	34.186	24.4171	n.d
12/R	2020-02-16	n.d.	n.d.	n.d.	37034.5	n.d.	n.d.	n.d.	n.d.	3900	n.d.	n.d.	n.d.	n.d.	n.d.	n.d.	n.d.	n.d.	9.49603
9	2020-02-19	n.d.	3.1082e+07	1.64505e+07	n.d.	1.88943	n.d.	1.10416e+06	828857	n.d.	1.33215	n.d.	5607.96	4548.35	1.23297	n.d.	28.1499	19.8472	n.d
12/R	2020-02-21	n.d.	n.d.	n.d.	117038	n.d.	n.d.	n.d.	n.d.	7875	n.d.	n.d.	n.d.	n.d.	n.d.	n.d.	n.d.	n.d.	14.8619
12/R	2020-02-22	n.d.	n.d.	n.d.	267210	n.d.	n.d.	n.d.	n.d.	18002.3	n.d.	n.d.	n.d.	n.d.	n.d.	n.d.	n.d.	n.d.	14.8431
10	2020-02-24	5.49082e+07	2.00123e+07	1.87692e+07	n.d.	1.06623	1.51585e+06	915415	847838	n.d.	1.0797	6119.89	3893.58	3878.59	1.00387	36.2226	21.8615	22.1377	n.d
11	2020-02-26	n.d.	n.d.	1.51457e+07	n.d.	n.d.	n.d.	n.d.	701116	n.d.	n.d.	n.d.	n.d.	2149.22	n.d.	n.d.	n.d.	21.6022	n.d
12/R	2020-02-26	n.d.	n.d.	n.d.	341704	n.d.	n.d.	n.d.	n.d.	2673.61	n.d.	n.d.	n.d.	n.d.	n.d.	n.d.	n.d.	n.d.	127.806

### Sheet: Extended_Data_Table_2
Extended Data Table 2: Statistical results for correlations (two-sided tests) and linear models. AIC = Akaike’s Information Criterion, cor = correlation coefficient, df = degrees of freedom, EF = enrichment factor, Euk=small phototrophic eukaryotes,
INP=ice-nucleating particles, Prok = prokaryotes, SML = surface microlayer, SSW = subsurface water (1 m depth), VLP = virus-like particles, significance levels: *<0.05, **<0.01, ***<0.001, n.s.= not significant. Only linear models with significance in F-test are shown.
Tested were all possible combinations of environmental variables (light, wind speed, salinity) on VLP and cell enrichment in the SML. Designation “interface” combines data from SML and sea foam.
Correlation analysis	X	Y	Test	t value	df	p value	cor	Significance
Ice-nucleating particles	VLP_Interface	INP	Spearman			0.001275	0.863636	**
	Prok_Interface	INP	Spearman			0.006061	0.790909	**
	Euk_Interface	INP	Spearman			0.037	0.645455	*
	VLP_SML	INP	Pearson	1.4072	6	0.21	0.5	n.s.
	Prok_SML	INP	Pearson	1.7802	6	0.13	0.59	n.s.
	Euk_SML	INP	Pearson	1.7138	6	0.14	0.57	n.s.
	VLP_SSW	INP	Pearson	0.80306	6	0.45	0.31	n.s.
	Prok_SSW	INP	Pearson	0.93848	6	0.38	0.36	n.s.
	Euk_SSW	INP	Pearson	-0.6615	6	0.53	-0.26	n.s.
Absolute counts	Prok_SML	VLP_SML	Pearson	2.7597	8	0.025	0.7	*
	Euk_SML	VLP_SML	Pearson	3.1316	8	0.014	0.74	*
	Prok_SSW	VLP_SSW	Pearson	1.0225	9	0.33	0.32	n.s.
	Euk_SSW	VLP_SSW	Pearson	1.1764	9	0.27	0.37	n.s.
	Euk_SML	Prok_SML	Pearson	5.3161	8	0.00071	0.88	***
	Euk_SSW	Prok_SSW	Pearson	2.9486	9	0.016	0.7	*
Enrichment factors (SML/SSW)	EF_Prok	EF_VLP	Spearman			0.0056	0.83	***
	EF_Euk	EF_VLP	Spearman			0.06	0.62	n.s.
	EF_Euk	EF_Prok	Spearman			0.0055	0.83	***
	EF_VLP	EF_INP	Spearman			0.011	0.86	*
	EF_Euk	EF_INP	Spearman			0.13	0.6	n.s.
	EF_Prok	EF_INP	Spearman			0.2	0.523	n.s.
Env.variables_vs_absolute_counts	Wind speed	VLP_SML	Pearson	0.35905	8	0.73	0.13	n.s.
		VLP_SSW	Pearson	0.22222	8	0.83	0.078	n.s.
		Prok_SML	Pearson	1.7191	8	0.12	0.52	n.s.
		Prok_SSW	Pearson	1.9322	8	0.089	0.56	n.s.
		Euk_SML	Pearson	1.8742	8	0.098	0.55	n.s.
		Euk_SSW	Pearson	2.3809	8	0.044	0.64	*
	Salinity	VLP_SML	Pearson	0.2639	8	0.8	0.092	n.s.
		VLP_SSW	Pearson	-1.1134	8	0.3	-0.37	n.s.
		Prok_SML	Pearson	1.8422	8	0.1	0.54	n.s.
		Prok_SSW	Pearson	2.8292	8	0.022	0.71	*
		Euk_SML	Pearson	1.6307	8	0.14	0.5	n.s.
		Euk_SSW	Pearson	2.5944	8	0.032	0.68	*
	Light	VLP_SML	Pearson	-1.2737	8	0.24	-0.41	n.s.
		VLP_SSW	Pearson	0.23839	8	0.82	0.084	n.s.
		Prok_SML	Pearson	0.026093	8	0.98	0.009	n.s.
		Prok_SSW	Pearson	1.6248	8	0.14	0.5	n.s.
		Euk_SML	Pearson	-0.83975	8	0.43	-0.28	n.s.
		Euk_SSW	Pearson	-0.7496	8	0.48	-0.26	n.s.
Env.variables_vs_enrichment	Wind speed	EF_VLP	Spearman			0.8114	-0.0909091	n.s.
		EF_Prok	Spearman			0.3001	0.364743	n.s.
		EF_Euk	Spearman			0.4657	0.261399	n.s.
	Salinity	EF_VLP	Spearman			0.4697	0.260606	n.s.
		EF_Prok	Spearman			0.3871	0.309091	n.s.
		EF_Euk	Spearman			0.407	0.29697	n.s.
	Light	EF_VLP	Spearman			0.8114	-0.0909091	n.s.
		EF_Prok	Spearman			0.8916	-0.0545455	n.s.
		EF_Euk	Spearman			0.3305	-0.345454	n.s.
Linear model	X	Y	Adjusted R2	F value	df	p value	AIC	Significance
	Wind*Salinity	EF_Euk	0.596	5.433	6	0.038	-2.377	*
